# Divergent granulopoiesis at extramedullary sites safeguards host defense

**DOI:** 10.1101/2025.02.25.638781

**Authors:** Carlos Silvestre-Roig, Raphael Chevre, Alexander Bender, Lina M. Vöcking, Ali Hageb, Mathis Richter, Merieme Farjia, Quinte Braster, Mauricio Guzman, Jordi Sintes, Samriti Sharma, Patricia Lemnitzer, David Ahern, Collins Osei-Sarpong, Daniel R. Engel, Claudia Monaco, Petra Dersch, Artur Kibler, Andrea Cerutti, Triantafyllos Chavakis, Jadwiga Jablonska, Oliver Soehnlein

**Author notes:** Correspondence should be addressed to CSR or OS or.

## Abstract

Extramedullary organs such as the spleen can assume granulopoiesis as a supportive mechanism to cope with the demands during persistent inflammation. However, the quantitative output of extramedullary granulopoiesis is limited, thus raising the question if the spleen in fact provides neutrophils of a qualitative difference rather than merely contributing to neutrophil numbers. Here we report splenic stress granulopoiesis with distinct production and differentiation trajectories. Myeloid progenitors in the spleen engage in accelerated production of neutrophils with an immature phenotype. Yet, neutrophils generated during persistent stress granulopoiesis are fully competent to exert antimicrobial functions and are necessary to contain bacterial invasion. Activation of type I interferon signaling in the spleen is required for splenic neutrophil production and its loss impairs host defense. Thus, the spleen provides an immunological environment for stress-induced rapid production and priming of highly active neutrophils to meet the demands during infection.
