## Supplementary material for "Divergent granulopoiesis at extramedullary sites safeguards host defense": Suplementary_table_1

### Sheet: Sheet1
NETosis	ROS production (GO:1903409)	Neutrophil activation (GO:0042119)	Chemotactic Receptors	Adhesion Molecules
Fcgr4	Cyba	Abr	Ccr1	Itga1
Syk	Cybb	Ptafr	Ccr2	Itga2
Map3k7	Cyp1a1	Tyrobp	Ccr3	Itga9
Raf1	Cyp1a2	Stx11	Ccr4	Itgam
Map2k1	Cyp1b1	Bcr	Ccr5	Itgb2
Map2k2	Ddah1	Syk	Ccr6	Sel
Mapk1	Duox1	Vamp7	Ccr7	Selplg
Mapk3	Duox2	Dnase1	Cxcr1	Glg1
Cybb	Gbf1	Dnase1l3	Cxcr2	Pecam1
Ncf1	Hsp90aa1	Fcer1g	Cxcr3	Cd44
Cyba	Mpo	Pram1	Cxcr4	Itga4
Ncf2	Ncf1	Itgb2	Fpr1	Itgal
Ncf4	Nos1	Itgam	Fpr2	Cd99
Rac1	Nos2	Cd177	Ltb4r1
Rac2	Nos3	Anxa3	P2ry12
Tlr7	P2rx4	Myo1f	P2rx7
Tlr8	Rora		C3ar1
Elane	Slc7a2		C5ar1
Mpo	Sod1		Csf3r
Actg1	Sod2		Tnfrsf1a
Actb	Spr		Tnfrsf1b
Vdac1			Il6ra
Vdac2			Il1r1
Vdac3
Slc25a4
Slc25a5
Slc25a31
Ppif
Padi4
Fcgr1
Itgam
Itgb2
Itgb2l
Itgal
Clec7a
Src
Plcb1
Plcb3
Plcb4
Plcb2
Plcg1
Plcg2
Prkca
Prkcb
Prkcg
Atg7
Fpr1
Fpr2
Fpr3
Fpr-rs4
Fpr-rs6
Fpr-rs3
Fpr-rs7
Pik3ca
Pik3cd
Pik3cb
Pik3r2
Pik3r1
Pik3r3
Akt1
Akt2
Akt3
Mtor
Nfkb1
Rela
C3
Cr1l
Hc
C5ar1
Hmgb1
Gm38574
Gm5396
Tlr2
Tlr4
Mapk14
Mapk11
Mapk12
Mapk13
Itga2b
Itgb3
Fga
Fgb
Fgg
Gp1ba
Vwf
Selp
Selplg
Ager
Casp4
Casp1
Gsdmd
Hat1
H2ax
H2ac20
H2al1e
H2al1h
H2ac1
H2ac7
H2ac8
H2ac11
H2ac12
H2ac15
H2ac22
H2ac24
H2ac4
H2ac10
H2ac13
H2ac19
H2ac23
H2ac6
Macroh2a1
Macroh2a2
H2aj
H2al1g
H2al1c
H2ac21
H2az2
H2al1a
H2al1o
H2al1n
H2al2a
H2al1i
H2ab2
H2al1j
H2al1m
H2al2b
H2al1d
H2az1
H2aw
H2ac18
H2al2c
H2ab3
H2al1k
H2al1b
H2ab1
H2al1f
H2al3
H2bc18
H2bw2
H2bc1
H2bl1
H2bc6
H2bc14
H2bc4
H2bu2
H2bc3
H2bc7
H2bc8
H2bc9
H2bc11
H2bc12
H2bc13
H2bc15
H2bc22
H2bc21
H2bc23
H2bc24
H4c3
H4c4
H4c6
H4c9
H4c11
H4c12
H4c18
H4f16
H4c1
H4c2
H4c8
H4c14
H4c17
H3f3a
H3f3b
H3f3c
Gm12657
H3c10
H3c14
H3c7
H3c3
H3c4
H3c2
H3c6
H3c11
H3c13
H3c1
H3c15
H3c8
Gm47655
Gm44180
Gm6749
H3f4
Hdac2
Hdac1
Hdac3
Hdac4
Hdac5
Hdac6
Hdac7
Hdac8
Hdac9
Hdac10
Hdac11
Ctsg
Camp
Clcn3
Clcn4
Clcn5
Aqp9
